# A global survey of small RNA interactors identifies KhpA and KhpB as major RNA-binding proteins in *Fusobacterium nucleatum*

**DOI:** 10.1101/2023.10.30.564711

**Authors:** Yan Zhu, Falk Ponath, Valentina Cosi, Jörg Vogel

## Abstract

The common oral microbe *Fusobacterium nucleatum* has recently drawn attention after it was found to colonize tumors throughout the human body. Fusobacteria are also interesting study systems for bacterial RNA biology as these early-branching species encode many small noncoding RNAs (sRNAs) but lack homologs of the common RNA-binding proteins (RBPs) CsrA, Hfq and ProQ. To search for alternate sRNA-associated RBPs in *F. nucleatum*, we performed a systematic mass spectrometry analysis of proteins that co-purified with 19 different sRNAs. This approach revealed strong enrichment of the KH domain proteins KhpA and KhpB with nearly all tested sRNAs, including the σ^E^-dependent sRNA FoxI, a regulator of several envelope proteins. KhpA/B act as a dimer to bind sRNAs with low micromolar affinity and influence the stability of several of their target transcripts. Transcriptome studies combined with biochemical and genetic analyses suggest that KhpA/B have several physiological functions, including being required for ethanolamine utilization. Our RBP search and the discovery of KhpA and KhpB as major RBPs in *F. nucleatum* are important first steps in identifying key players of post-transcriptional control at the root of the bacterial phylogenetic tree.
