## Supplementary Table S4 for "A global survey of small RNA interactors identifies KhpA and KhpB as major RNA-binding proteins in *Fusobacterium nucleatum*"

### Sheet: Bacterial Strains
Table S1A Bacterial strains
Strains	Genotype	Source
F. nucleatum ATCC23726	F. nucleatum WT	store in the lab
FPS619	F. nucleatum ATCC23726 ΔkhpB	This study
FPS620	F. nucleatum ATCC23726 ΔkhpA	This study
FPS629	F. nucleatum ATCC23726 ΔkhpAΔkhpB	This study
FPS682	F. nucleatum ATCC23726 ΔkhpA::khpA-3xFLAG	This study
FPS696	F. nucleatum ATCC23726 ΔkhpB::khpB-3xFLAG	This study
FPS631	F. nucleatum ATCC23726 khpA-3xFLAG	This study
FPS-311	F. nucleatum ATCC23726 transformed with RpoA-3xFLAG inducible-xpression plasmid	This study
FPS-493	for 6xHis tagged KhpA protein expression in E. coli BL21	This study
FPS-701	for 6xHis taggedKhpB-ΔN protein expression in E. coli BL21	This study

### Sheet: Plasmids
Table S1B
Plasmids	Antibiotic resistance	Source	Description
pVoPo-3	Cm/Thia	(Ponath et al., 2022.)	TetR controlled inducible expression system
pFP198	Cm/Thia	This study	for Atc-inducible expression of 3xFLAG tagged RpoA in pVoPo-3 backbone
pVoPo-mCh	Cm/Thia	(Ponath et al., 2022.)	F. nucleatum overexpression system, with overexpression mCherry
pFP399	Cm/Thia	This study	for overexpression of 3xFLAG tagged KhpA in pVoPo-mCh backbone, removing mCherry
pFP398	Cm/Thia	This study	for overexpression of 3xFLAG tagged KhpB in pVoPo-mCh backbone, removing mCherry
pET28-his-3C ProQ	Kan	(Smirnov et al., 2017.)	for protein expression of His-tagged ProQ, with a 3C protease cleavage site
pFP255	Kan	This study	for his tagged KhpA protein expression in pET28 backbone; with a 3C protease cleavage site
pFP469	Kan	This study	for his taggeed KhpB-ΔN protein expression pET28 backbone; with a 3C protease cleavage site
pVoPo-4	Cm/Thia	(Ponath et al., 2022.)	F. nucleatum markless gene deletion system
pFP259	Cm/Thia	This study	pVoPo-4 system backbone; for generating ΔkhpA in F. nucleatum
pFP260	Cm/Thia	This study	pVoPo-4 system backbone; for generating ΔkhpB in F. nucleatum
pFP273	Cm/Thia	This study	pVoPo-4 system backbone; for insterting 3xFLAG at C-terminus of khpA
pFP447	Cm/Thia	This study	for complementation of khpA-3xFLAG in ΔkhpA strain
pFP448	Cm/Thia	This study	for complementation of khpB-3xFLAG in ΔkhpB strain

### Sheet: Oligonucleotides
Table S1C Oligonucleotides
for in vitro transcribed RNAs
Name	Description	Sequence	Source
JVO-22029	for. in-vitro transcription of tmRNA	GTTTTTTTTAATACGACTCACTATAGGtacaattaaatatggggatgcaa	this study
JVO-17842	rev. in-vitro transcription of tmRNA	ataaaaatggtggagatgac
JVO-18615	for. in-vitro transcription of 14mer-6S RNA	GTTTTTTTTAATACGACTCACTATAGGGAGACCTAGCCTaaaagaatttctgaccttacc
JVO-17840	rev. in-vitro transcription of 6S RNA	taaaaaaaccgacctatcg
JVO-18985	for. in-vitro transcription of 14mer-FunR2	GTTTTTTTTAATACGACTCACTATAGGGAGACCTAGCCTATAAAGATAGTAGATGAAAAAATATACAAA
JVO-18986	rev. in-vitro transcription of FunR2	AACAAAAGAGCTTTAAGTAAAAAC
JVO-18617	for. in-vitro transcription of 14mer-FunR7	GTTTTTTTTAATACGACTCACTATAGGGAGACCTAGCCTatgattattagcaacctattatatagag
JVO-17832	rev. in-vitro transcription of FunR7	GAGGAGCTAGCTACCAAAG
JVO-18618	for. in-vitro transcription of 14mer-FunR12	GTTTTTTTTAATACGACTCACTATAGGGAGACCTAGCCTatataagggaacatagataaaccc
JVO-22031	for. in-vitro transcription of FunR12	GTTTTTTTTAATACGACTCACTATAGGATATAAGGGAACATAGATAAACC
JVO-17834	rev. in-vitro transcription of FunR12	aagaatacaaaaaaccacaag
JVO-18987	for. in-vitro transcription of 14mer-FunR14	GTTTTTTTTAATACGACTCACTATAGGGAGACCTAGCCTAATAAGTAATATGAGTTTATAAATGGC
JVO-18988	rev. in-vitro transcription of FunR14	TAATTTGCACCCCTTTAAAAAAC
JVO-18989	for. in-vitro transcription of 14mer-FunR15	GTTTTTTTTAATACGACTCACTATAGGGAGACCTAGCCTGCCATTTTCCCCTCTAAC
JVO-18990	rev. in-vitro transcription of FunR15	AGAACAAATAAAATAAAAATAAAAAAGCAG
JVO-18619	for. in-vitro transcription of 14mer-FunR16	GTTTTTTTTAATACGACTCACTATAGGGAGACCTAGCCTaatataaagggactgttgatatg
JVO-17836	rev. in-vitro transcription of FunR16	aactaaaactataatggggactg
JVO-18991	for. in-vitro transcription of 14mer-FunR19	GTTTTTTTTAATACGACTCACTATAGGGAGACCTAGCCTAATCCTTGAGATTATTAGCCT
JVO-18992	rev. in-vitro transcription of FunR19	AAAAAATATCACTCCTTTATCCTCC
JVO-21869	for. in-vitro transcription of FoxI	GTTTTTTTTAATACGACTCACTATAGGatacagataaaattgataaaataccc
JVO-18620	for. in-vitro transcription of 14mer-FoxI	GTTTTTTTTAATACGACTCACTATAGGGAGACCTAGCCTatacagataaaattgataaaataccc
JVO-17905	rev. in-vitro transcription of FoxI	aaaaaataaaatgagcagttataattatcg
JVO-18993	for. in-vitro transcription of 14mer-FunR21	GTTTTTTTTAATACGACTCACTATAGGGAGACCTAGCCTGTAAAATACAATAATATATGTACTGGG
JVO-18994	rev. in-vitro transcription of FunR21	AGTTTTTTATTTTAGAAAAGAGGAAATA
JVO-18995	for. in-vitro transcription of 14mer-FunR23	GTTTTTTTTAATACGACTCACTATAGGGAGACCTAGCCTAAAAATTTTAAATCAAAAGGAGGA
JVO-18996	rev. in-vitro transcription of FunR23	GAGTACACTAAAAGTTGTATCTATG
JVO-18997	for. in-vitro transcription of 14mer-FunR24	GTTTTTTTTAATACGACTCACTATAGGGAGACCTAGCCTATCATAAAAACTGAATAAATAATCGG
JVO-18998	rev. in-vitro transcription of FunR24	TAATAACACTCTCCTTTTCTATTTC
JVO-18999	for. in-vitro transcription of 14mer-FunR27	GTTTTTTTTAATACGACTCACTATAGGGAGACCTAGCCTGGAAATAAACCATCAAGAGAG
JVO-19000	rev. in-vitro transcription of FunR27	TTTTTCCCTCCTTAAAAAATTAACA
JVO-19001	for. in-vitro transcription of 14mer-FunR28	GTTTTTTTTAATACGACTCACTATAGGGAGACCTAGCCTAAGAAGATATGCTCATAGTGT
JVO-19002	rev. in-vitro transcription of FunR28	AAATCAATGATAAAAATCATCAATTTG
JVO-19003	for. in-vitro transcription of 14mer-FunR29	GTTTTTTTTAATACGACTCACTATAGGGAGACCTAGCCTAAATTAAATATATTTCCTTTTAAGAGAGTC
JVO-19004	rev. in-vitro transcription of FunR29	TTTTTACCTCCAACTGTGC
JVO-19007	for. in-vitro transcription of 14mer-FunR35	GTTTTTTTTAATACGACTCACTATAGGGAGACCTAGCCTTTTTGGTAATAATCTAATTAATAAAATCT
JVO-19008	rev. in-vitro transcription of FunR35	ACAAACAACCGATAAAAAAGG
JVO-18898	for. in-vitro transcription of 14mer-FunR39	GTTTTTTTTAATACGACTCACTATAGGGAGACCTAGCCTATAAATAATTTTAATAAAAATTCGTATAAGCC
JVO-18899	rev. in-vitro transcription of FunR39	ATACAAAAAATATATTTCCATATTAAAAAAGAAAC
JVO-18900	for. in-vitro transcription of 14mer-FunR40	GTTTTTTTTAATACGACTCACTATAGGGAGACCTAGCCTATGTCTAAAAAAGGTACTCATATG
JVO-18901	rev. in-vitro transcription of FunR40	AAAAAGAAAAGGTACTCAAGTATG
JVO-19009	for. in-vitro transcription of 14mer-FunR43	GTTTTTTTTAATACGACTCACTATAGGGAGACCTAGCCTCTATATGTATTCTCTAAATTAGAATTTAAA
JVO-19010	rev. in-vitro transcription of FunR43	AAAGAATTAAAAAAAATCCAATTTGG
JVO-18621	for. in-vitro transcription of 14-mer FunR45	GTTTTTTTTAATACGACTCACTATAGGGAGACCTAGCCTgtatcgtttccttaattatagtttaa
JVO-17906	rev. in-vitro transcription of FunR45	aaacaaaaaaagtataagaatacaaaaaag
JVO-19011	for. in-vitro transcription of 14-mer FunR47	GTTTTTTTTAATACGACTCACTATAGGGAGACCTAGCCTGCTATGTTAATTATAGAACATATTTTAAT
JVO-19012	rev. in-vitro transcription of FunR47	ATGAAAAGAAAAAAGAAGGTTATC
for northern blot
Name	Description	Sequence	Source
JVO-16933	Northern blot probe for F. nucleatum FoxI	TCGTATTTTCGATATTATACTGCTCATTGTTAGG	(Ponath et al., 2021)
JVO-16469	Northern blot probe for F. nucleatum FunR12	attttattagggaggggtttatctatgttc
JVO-16467	Northern blot probe for F. nucleatum FunR2	ctgtcttgtatttcctcgctatagaacgca
JVO-15979	Northern blot probe for F. nucleatum 5S RNA	TTCGGAATGTAACTAGGTGT
JVO-16472	Northern blot probe for F. nucleatum FunR16	CAAAGCGAGTTTCTCTGTTTTGCAGCGAAT
for qRT-PCR
Name	Description	Sequence	Source
JVO-16593	for. 5S rRNA for F. nucleatum DNase treatment control PCR	TGGTGAGTATAGCTATGGGGGT	(Ponath et al., 2022.)
JVO-16594	rev. 5S rRNA for F. nucleatum DNase treatment control PCR	TCCAGCCAAGTACCATCAGC
JVO-21669	for. qPCR for F. nuclearum eutS	AGTATGTGCCAGGGAAACAAGT	this study
JVO-21670	rev. qPCR for F. nuclearum eutS	GCTTCCCCAGGTGTGATTGT
JVO-21671	for. qPCR for F. nuclearum eutL	gCAGGaCCAAATCCAGCAGAA
JVO-21672	rev. qPCR for F. nuclearum eutL	GCTGCCCCTTCTTCTACACC
strain construction primers
Name	Description	Sequence	Source
JVO-21324	for. GB truncted KhpB in pET28 backbone	AAGTTCTGTTCCAGGGGCCCatggaaaagaaagagagagttg	this study
JVO-20243	rev. GB truncted KhpB in pET28 backbone	TGTTAGCAGCCGGATCTCAGTTAACCTCTCTTTTTCTTAATAACTATATATC
JVO-20244	for. GB KhpA in pET28 backbone	AAGTTCTGTTCCAGGGGCCCATGGAGGAAAAAGTGGAAAAT
JVO-20245	rev. GB KhpA in pET28 backbone	TGTTAGCAGCCGGATCTCAGCTAATCTAAAAATTCAACATTTACATTAAG
JVO-18228	for. Opening pFP101	CTTGGGCAATCTTCCCTTC
JVO-18231	rev. Opening pFP101	GATTATAAAGATCATGATGGAGACTAC
JVO-19339	for. GB RpoA in Atc- inducible-expression plasmid pFP101	gaagggaagattgcccaagTtgaattttattcaagataatgtaatcc
JVO-19340	rev. GB RpoA in Atc- inducible-expression plasmid pFP101	catcatgatctttataatcttcaggagatccatttttttc
JVO-20678	for. for KhpA upstream homology arm in pFP87 PuvI site	ATACTAGCTCtttttcctccattataGagtacc
JVO-20198	rev. for KhpA upstream homology arm in pFP87 PuvI site	ATGATTGGCTAGCACTCGATagtaagcagtggagatgtaaa
JVO-20195	for. for KhpA downstream homology arm in pFP87 PuvI site	TTTTACTTATATTTTATCGgagcatcaacaggtacaacc
JVO-20196	rev. for KhpA downstream homology arm in pFP87 PuvI site	GGAGGAAAAAgagctagtatggaacttttaattgc
JVO-20191	for. for KhpB upstream homology arm in pFP87 PuvI site	TTTTACTTATATTTTATCGttggagacatgatgaatactttaaaaaag
JVO-20397	rev. for KhpB upstream homology arm in pFP87 PuvI site	AATAACATTACTCactaagctccttttttcattatg
JVO-20398	for. for KhpB downstream homology arm in pFP87 PuvI site	AGGAGCTTAGTgagtaatgttattagatactattgctg
JVO-20677	rev. for KhpB downstream homology arm in pFP87 PuvI site	ATGATTGGCTAGCACTCGATatatgGtctagtaaGtcttcact
JVO-20797	for khpB deletion check;	ggttttagagctagaatgtc
JVO-20798	for khpB deletion check;	gttgacaagtttgctgaat
JVO-20799	for khpA deletion check;	gtgtgggactattaaaagg
JVO-20800	for khpA deletion check;	gtctttattatattgcccacc
JVO-20491	for. GB KhpA+ 1.2 kb upstream extension in Atc- inducible-expression plasmid pFP101	gaagggaagattgcccaagagaaggtaaaggagttaaaagc
JVO-20011	rev. GB KhpA in Atc- inducible-expression plasmid pFP101	ccatcatgatctttataatcATCTAAAAATTCAACATTTACATTAAGT
JVO-20519	for. for KhpA-3xFLAG upstream homology arm in pFP87 PuvI site	ATGATTGGCTAGCACTCGATagaaggtaaaggagttaaaagc
JVO-20520	rev. for KhpA-3xFLAG upstream homology arm in pFP87 PuvI site	CATACTAGCTCttatttatcatcatcatctttatagtcgat
JVO-20521	rev. for KhpA-3xFLAG downstream homology arm in pFP87 PuvI site; with JVO-20195	GATGATGATAAATAAgagctagtatggaacttttaatt
JVO-20490	for. GB KhpB+extend in Atc- inducible-expression plasmid pFP101	gaagggaagattgcccaagttcatgaagggggatatgatc
JVO-19929	rev. GB KhpB+extend in Atc- inducible-expression plasmid pFP101	ccatcatgatctttataatcacctctctttttcttaataactatatatc
JVO-20702	for. Opening pFP119	tattctcctccttaaattattaaactac
JVO-20603	rev. Opening pFP119	ttttaataaaactttaaatagAAAAAGGCT
JVO-20704	for. GB KhpA-3xFLAG in overexpression plasmid pFP119	ataatttaaggaggagaataATGGAGGAAAAAGTGGAAAAT
JVO-20605	rev. GB KhpA-3xFLAG in overexpression plasmid pFP119	tatttaaagttttattaaaattatttatcatcatcatctttatagtcga
JVO-20703	for. GB KhpB-3xFLAG in overexpression plasmid pFP119	ataatttaaggaggagaataATGGGTATAGAAAAAACAATAGAAATA
JVO-21238	Fwd. for opening pVoPo-5	GTAAATATTTTTATAAATAAAAAAAGTTATCTTATTATAG
JVO-21239	Rev. for opening pVoPo-5	GTATTAAAATAGTTCAAAACTCTAAATC
JVO-21240	GB Fwd. for pFN0408-KhpB/A in pFP163 backbone	GTTTTGAACTATTTTAATACcggttcctggctaaaaaaaat
JVO-21241	GB Rev. for pFN0408-KhpB/A in pFP163 backbone	TTATTTATAAAAATATTTACtatttattttaaataaaaaagacttctcatgag
JVO-21260	Fwd. for sequencing pVoPo-5-based plasmid	GGTGTAAATGAAAATGAATACTC
JVO-21261	Fwd. for checking complementation strains; outside the FN0322-rna49 homologue arm	GGAAAAGGATTTATTGCTGC
JVO-21262	Rev. for checking complementation strains	CTGGTAAGTTTGGTGAGATG
JVO-17976	for sequencing plasmid; downstream of slpA terminator	AGAGGCTATTTATAGCCTCT
JVO-18401	for sequencing plasmid; within the sequence of ColE	agcgtcgatttttgtgatgctcgtcaggg
sequence of control RNA and adadptor used in RNA affinity purification
Name	Description	Sequence	Source
control RNA	negative control RNA	GGGAGACCUAGCCU	(Hor et al., 2020.)
adaptor RNA	2’-O-methyl-RNA oligo adaptor with 3’ biotin tag for pulldown	AGGCUAGGUCUCCC-biotin
